# A comprehensive map of genetic interactions in childhood cancer reveals multiple underlying biological mechanisms

**DOI:** 10.1101/2020.11.17.385120

**Authors:** Josephine T. Daub, Saman Amini, Denise J.E. Kersjes, Xiaotu Ma, Natalie Jäger, Jinghui Zhang, Stefan M. Pfister, Frank C.P. Holstege, Patrick Kemmeren

## Abstract

Childhood cancer is a major cause of child death in developed countries. Genetic interactions between mutated genes play an important role in cancer development. They can be detected by searching for pairs of mutated genes that co-occur more (or less) often than expected. Co-occurrence suggests a cooperative role in cancer development, while mutual exclusivity points to synthetic lethality, a phenomenon of interest in cancer treatment research. Little is known about genetic interactions in childhood cancer. We apply a statistical pipeline to detect genetic interactions in a combined dataset comprising over 2,500 tumors from 23 cancer types. The resulting genetic interaction map of childhood cancers comprises 15 co-occurring and 27 mutually exclusive candidates. The biological mechanisms underlying most candidates are either tumor subtype, pathway epistasis or cooperation while synthetic lethality plays a much smaller role. Thus, other explanations beyond synthetic lethality should be considered when interpreting results of genetic interaction tests.
