## Supplemental Table S2 for "A comprehensive map of genetic interactions in childhood cancer reveals multiple underlying biological mechanisms"

### Sheet: Suppl Table S2
dataset	cancer type	gene1	gene2	SMG1	SMG2	co/me	cooc	me1	me2	none	test	p (min)	p (max)	fdr (min)	fdr (max)	conf score	reported previously
dkfz	HGG-K27M	ACVR1	H3F3A	TRUE	TRUE	me	2	10	39	3	both	0	3e-06	0	0	1
dkfz	HGG-K27M	ACVR1	HIST1H3B	TRUE	TRUE	co	9	3	2	40	both	0	2e-05	0	0	1	*
dkfz	HGG-K27M	ACVR1	TP53	TRUE	TRUE	me	2	10	25	17	both	0.00283	0.010652	0.00222222	0.0133333	1
dkfz	HGG-K27M	H3F3A	HIST1H3B	TRUE	TRUE	me	0	41	11	2	both	0	1e-06	0	0	1
dkfz	HGG-other	ATRX	H3F3A	TRUE	TRUE	co	5	1	3	34	both	0.000892999	0.00312	0.0166667	0.0233333	1	*
dkfz	MB-SHH	KMT2D	PTCH1	TRUE	TRUE	me	0	4	14	18	both	0.0577	0.0726689	0.06	0.113333	1
dkfz	MB-SHH	PTCH1	SMO	TRUE	TRUE	me	0	14	4	18	both	0.0577	0.0722829	0.06	0.113333	1
dkfz	MB-WNT	DDX3X	KMT2D	TRUE	TRUE	co	3	4	1	13	perm	0.0993909	0.0993909	0.198235	0.198235	1
dkfz	PAN	ACVR1	H3F3A	TRUE	TRUE	me	2	12	49	736	both	0	1e-06	0	0	1
dkfz	PAN	ACVR1	HIST1H3B	TRUE	TRUE	co	9	5	4	781	both	1.4e-05	3.2e-05	0.00333333	0.02	1	*
dkfz	PAN	ACVR1	TP53	TRUE	TRUE	me	2	12	77	708	both	0.000632	0.001881	0	0.00333333	1
dkfz	PAN	ATRX	H3F3A	TRUE	TRUE	co	12	15	39	733	both	0.000294	0.000772	0.00666667	0.198	1	*
dkfz	PAN	H3F3A	HIST1H3B	TRUE	TRUE	me	0	51	13	735	both	0	1e-06	0	0	1
dkfz	PAN	HIST1H3B	TP53	TRUE	TRUE	me	3	10	76	740	wesme	0.0209	0.0242	0.082	0.131333	1
dkfz	PAN	HLA-A	PCDHA8	FALSE	FALSE	co	3	7	3	786	both	0.000174	0.000299	0.105833	0.1375	1
dkfz	PAN	NCAM1	PCDHA8	FALSE	FALSE	co	3	1	3	792	both	9.6e-05	0.000163	0.0655556	0.0966667	1
dkfz	PAN	PCDHA8	ZNF721	FALSE	FALSE	co	3	3	2	791	both	3.2e-05	5.9e-05	0.0116667	0.0416667	1
dkfz	PAN	PIK3CA	TP53	TRUE	TRUE	me	2	12	77	738	wesme	0.019	0.0241	0.082	0.121333	1
target	AML	CEBPA	CSF3R	TRUE	TRUE	co	3	6	3	195	wesme	0.00253	0.0029	0.0144444	0.0166667	1	*
target	AML	CEBPA	WT1	TRUE	TRUE	co	5	4	17	181	wesme	0.00289	0.00337	0.0144444	0.0166667	1	*
target	AML	FLT3	IDH2	TRUE	TRUE	co	3	15	2	187	wesme	0.0102	0.0125	0.0441667	0.075	1	*
target	AML	FLT3	KIT	TRUE	TRUE	me	0	18	20	136	both	0.0699	0.0895779	0.1125	0.196667	1	*
target	AML	IDH2	NPM1	TRUE	TRUE	co	3	2	5	197	wesme	0.00087	0.00103	0.0133333	0.0155556	1	*
target	AML	KIT	NRAS	TRUE	TRUE	me	1	19	36	118	both	0.0242	0.042664	0.045	0.0616667	1	*
target	AML	KIT	WT1	TRUE	TRUE	me	0	20	22	132	both	0.0372	0.0516049	0.05	0.0844444	1	*
target	AML	NRAS	WT1	TRUE	TRUE	me	1	36	21	116	both	0.0151	0.027433	0.045	0.0616667	1
target	B-ALL	CRLF2	NRAS	TRUE	TRUE	me	0	15	104	546	both	0.0156	0.035018	0.127778	0.164444	1
target	B-ALL	FLT3	KRAS	TRUE	TRUE	me	1	39	95	530	both	0.00043	0.0026	0.01	0.02	1	*
target	B-ALL	KRAS	TP53	TRUE	TRUE	me	0	96	22	547	both	0.00368	0.010723	0.03	0.055	1
target	B-ALL	PXDN	ZNF582	FALSE	FALSE	co	3	2	1	659	perm	2e-06	2e-06	0.01	0.01	1
target	T-ALL	MAGI1	NOTCH1	FALSE	TRUE	me	0	3	194	68	perm	0.012046	0.012046	0.14	0.14	1
target	T-ALL	DNM2	USP7	TRUE	TRUE	me	0	29	30	206	both	0.0102	0.0123	0.098	0.160667	1	*
target	T-ALL	FBXW7	JAK3	TRUE	TRUE	me	1	61	20	183	both	0.00733	0.00916299	0.0725	0.1275	1	*
target	T-ALL	FBXW7	PTEN	TRUE	TRUE	me	3	59	35	168	both	0.00122	0.002119	0.05	0.0866667	1	*
target	T-ALL	JAK1	JAK3	TRUE	TRUE	co	7	1	14	243	both	0	1e-05	0	0.00666667	1	*
target	T-ALL	JAK3	PTEN	TRUE	TRUE	me	0	21	38	207	wesme	0.0127	0.0177	0.136667	0.17	1	*
target	T-ALL	JAK3	STAT5B	TRUE	TRUE	co	6	15	4	241	wesme	3e-05	0.00011	0.00166667	0.00833333	1	*
target	T-ALL	NOTCH1	USP7	TRUE	TRUE	me	19	175	11	61	wesme	0.021	0.0265	0.158667	0.171481	1
target	T-ALL	NRAS	WT1	TRUE	TRUE	co	7	13	17	229	wesme	0.00197	0.0027	0.0811111	0.113333	1	*
target	T-ALL	PHF6	PIK3R1	TRUE	TRUE	me	0	46	15	205	wesme	0.0239	0.0288	0.158667	0.179091	1
target	T-ALL	PHF6	PTEN	TRUE	TRUE	me	3	43	35	185	wesme	0.0194	0.0254	0.158667	0.171481	1
target	T-ALL	PHF6	USP7	TRUE	TRUE	me	1	45	29	190	both	0.00557	0.00686999	0.0725	0.1275	1	*
target	T-ALL	PTEN	WT1	TRUE	TRUE	me	0	38	24	203	both	0.0079	0.00909799	0.0725	0.1275	1	*
target	T-ALL	USP7	WT1	TRUE	TRUE	me	0	30	24	212	wesme	0.0199	0.026	0.158667	0.171481	1
target	WT	CTNNB1	EFCAB6	TRUE	FALSE	co	3	3	0	86	both	9.2e-05	0.00033	0	0.01	1
target	WT	DROSHA	TP53	TRUE	TRUE	me	0	8	23	84	wesme	0.065	0.073	0.0866667	0.103333	1
target	PAN	DNM2	USP7	TRUE	TRUE	me	0	31	32	1569	wesme	0.01	0.0127	0	0.02	1	*
target	PAN	FBXW7	JAK3	TRUE	TRUE	me	1	62	24	1525	perm	0.011381	0.011381	0.136	0.136	1	*
target	PAN	FBXW7	PTEN	TRUE	TRUE	me	3	60	39	1510	both	0.00124	0.002807	0.0366667	0.12	1	*
target	PAN	FLT3	JAK2	TRUE	TRUE	me	0	63	39	1530	wesme	0.0187	0.0217	0.152222	0.196667	1
target	PAN	FLT3	KRAS	TRUE	TRUE	me	3	60	119	1430	both	0.00217	0.00836199	0.0366667	0.123333	1	*
target	PAN	JAK1	JAK3	TRUE	TRUE	co	7	10	18	1577	both	0	1e-06	0.0833333	0.14	1	*
target	PAN	KRAS	TP53	TRUE	TRUE	me	1	121	66	1444	wesme	0.0191	0.0222	0.152222	0.196667	1
target	PAN	PHF6	PTEN	TRUE	TRUE	me	3	48	39	1542	wesme	0.018	0.0254	0.152222	0.2	1
target	PAN	PHF6	USP7	TRUE	TRUE	me	1	50	31	1530	perm	0.00851099	0.00851099	0.123333	0.123333	1	*
target	PAN	PTEN	WT1	TRUE	TRUE	me	0	42	52	1518	both	0.00741	0.01079	0.0955556	0.16	1	*
target	PAN	PXDN	ZNF582	FALSE	FALSE	co	3	7	1	1601	perm	4e-06	4e-06	0.163333	0.163333	1

### Sheet: Description Columns
dataset	dkfz or target
cancer type
gene1
gene2
SMG1	gene1 is SMG (significantly mutated gene)?
SMG2	gene2 is SMG (significantly mutated gene)?
co/me	co-occurence or mutually exclusive candidate
cooc	number of samples with both genes mutated
me1	number of samples with only gene1 mutated
me2	number of samples with only gene2 mutated
none	number of samples with neither genes mutated
test	candidate was significant in which test?
p (min)	minimum p-value (only for test in which pair scored significant)
p (max)	maximum p-value (only for test in which pair scored significant)
fdr (min)	minimum fdr (only for test(s) in which pair scored significant)
fdr (max)	maximum fdr (only for test(s) in which pair scored significant)
conf score	if test=both or wesme: proportion of wesme runs that scored significant; if test=perm: 1
reported previously	*: candidate scored significant in genetic interaction test in paper published with TARGET/DKFZ dataset
